# Transient glycan-shield reduction induces CD4-binding site broadly neutralizing antibodies in SHIV-infected macaques

**DOI:** 10.1101/2024.12.30.630768

**Authors:** Daniel J. Morris, Jason Gorman, Tongqing Zhou, Jinery Lora, Andrew J. Connell, Hui Li, Weimin Liu, Ryan S. Roark, Mary S. Campion, John W. Carey, Rumi Habib, Yingying Li, Christian L. Martella, Younghoon Park, Ajay Singh, Kirsten J. Sowers, I-Ting Teng, Shuyi Wang, Neha Chohan, Wenge Ding, Craig Lauer, Emily Lewis, Rosemarie D. Mason, Juliette M. Rando, Lowrey Peyton, Chaim A. Schramm, Kshitij Wagh, Bette Korber, Michael S. Seaman, Daniel C. Douek, Barton F. Haynes, Daniel W. Kulp, Mario Roederer, Beatrice H. Hahn, Peter D. Kwong, George M. Shaw

**Affiliations:** Departments of Medicine and Microbiology, Perelman School of Medicine, University of Pennsylvania, Philadelphia, PA 19104, USA; Vaccine Research Center, National Institute of Allergy and Infectious Diseases, National Institutes of Health, Bethesda, MD 20892, USA; Division of Viral Products, Center for Biologics Evaluation and Research, Food and Drug Administration, Silver Spring, MD 20993, USA; Aaron Diamond AIDS Research Center, Columbia University Vagelos College of Physicians and Surgeons, New York, NY 10032, USA; Vaccine and Immunotherapy Center, The Wistar Institute, Philadelphia, PA 19104, USA; Duke Human Vaccine Institute, Duke University School of Medicine, Durham, NC 27710, USA; New Mexico Consortium, Los Alamos, NM 87545, USA; Center for Virology and Vaccine Research, Beth Israel Deaconess Medical Center, Boston, MA 02215, USA; Department of Immunology, Duke University School of Medicine, Durham, NC 27710, USA; Duke Human Vaccine Institute, Duke University School of Medicine, Durham, NC 27710, USA; Department of Medicine, Duke University School of Medicine, Durham, NC 27710, USA

**Keywords:** broadly neutralizing antibody, CD4-binding site, co-evolution, glycan deletion, HIV-1, SHIV, structure-guided vaccine design

## Abstract

Broadly neutralizing antibodies (bNAbs) targeting the HIV-1 CD4-binding site (CD4bs) occur infrequently in macaques and humans and have not been reproducibly elicited in any outbred animal model. To address this challenge, we first isolated RHA10, an infection-induced rhesus bNAb with 51% breadth. The cryo-EM structure of RHA10 with HIV-1 envelope (Env) resembled prototypic human CD4bs bNAbs with CDR-H3-dominated binding. Env-antibody co-evolution revealed transient elimination of two Env CD4bs-proximal glycans near the time of RHA10-lineage initiation, and these glycan-deficient Envs bound preferentially to early RHA10 intermediates, suggesting glycan deletions in infecting SHIVs could consistently induce CD4bs bNAbs. To test this, we constructed SHIV.CH505.D3 with CD4bs-proximal glycan deletions. Infection of 10 macaques resulted in accelerated CD4bs bNAb responses in 8, compared with 1 of 115 control macaques. Glycan hole-based immunofocusing coupled to Env-Ab co-evolution can consistently induce broad CD4bs responses in macaques and thus serve as a model for HIV vaccine design.

**Highlights:**

- Out of 115 wildtype HIV-1 Env bearing SHIV infected macaques, only one macaque (T681) developed CD4bs bNAbs
- CD4bs bNAbs in macaque T681 recognized Env similarly to previously described CDR-H3 dominated human CD4bs bNAbs and exhibited comparable breadth and potency
- Transient CD4bs-proximal glycan deletions in macaque T681 preceded bNAb induction
- A novel SHIV with CD4bs-proximal glycan holes and enhanced CD4bs antigenicity immunofocused B cell responses to the CD4bs and elicited cross-clade neutralizing responses in 80% of macaques
