## Supplemental Table 1 for "Transient glycan-shield reduction induces CD4-binding site broadly neutralizing antibodies in SHIV-infected macaques"

### Sheet: Neutralization IC50.IC80.MPI
Study ID: Shaw_830_2
Report Date: 05-Apr-21
Samples: mAb T681_P1_D7
Investigator: ShawVDC / G. Shaw /University of Pennsylvania
Assay Set up: mAb tested at primary concentration of 50 ug/ml and titrated 5-fold 7x (duplicate wells)
Viruses: Extended multiclade virus panel
		Titer in TZM.bl cells (µg/ml)
		RHA10.01				RHA10.04
Virus ID	Clade*	IC50	IC80	MPI		IC50	IC80	MPI			Neutralization Titer (µg/mL)
MS208.A1	A	>50	>50	29		37.405	>50	58			10.0 - 50
Q23.17	A	>50	>50	11		>50	>50	36			1.0 - 10.0
Q461.e2	A	>50	>50	32		>50	>50	29			0.1 - 1.0
Q769.d22	A	>50	>50	35		0.114	>50	72			0.01 - 0.1
Q259.d2.17	A	6.106	>50	64		0.803	44.527	82			0.001 - 0.01
Q842.d12	A	0.215	3.176	95		0.015	0.074	100
0260.v5.c36	A	>50	>50	18		6.593	>50	77
3415.v1.c1	A	>50	>50	42		>50	>50	33
3365.v2.c20	A	1.092	36.044	82		0.108	0.613	98
191955_A11	A (T/F)	>50	>50	12		>50	>50	27
191084 B7-19	A (T/F)	>50	>50	48		0.03	0.393	98
9004SS_A3_4	A (T/F)	>50	>50	3		>50	>50	34
3301.v1.c24	AC	>50	>50	45		0.396	>50	73
6041.v3.c23	AC	>50	>50	9		>50	>50	16
6540.v4.c1	AC	1.457	>50	74		>50	>50	17
6545.v4.c1	AC	>50	>50	8		>50	>50	17
0815.v3.c3	ACD	4.595	>50	65		0.013	0.055	100
3103.v3.c10	ACD	>50	>50	25		>50	>50	38
620345.c01	CRF01_AE	>50	>50	16		>50	>50	3
CNE8	CRF01_AE	>50	>50	16		0.346	>50	77
C1080.c03	CRF01_AE	>50	>50	26		>50	>50	43
R2184.c04	CRF01_AE	>50	>50	18		2.467	>50	61
R1166.c01	CRF01_AE	>50	>50	42		0.527	>50	75
R3265.c06	CRF01_AE	>50	>50	0		>50	>50	0
C2101.c01	CRF01_AE	>50	>50	17		9.826	>50	52
C3347.c11	CRF01_AE	19.924	>50	59		0.079	46.139	80
C4118.c09	CRF01_AE	>50	>50	47		7.658	>50	63
CNE5	CRF01_AE	0.148	0.536	100		0.054	0.17	100
BJOX009000.02.4	CRF01_AE	>50	>50	18		>50	>50	42
BJOX015000.11.5	CRF01_AE (T/F)	>50	>50	39		3.296	>50	55
BJOX010000.06.2	CRF01_AE (T/F)	10.705	>50	59		0.071	0.358	100
BJOX025000.01.1	CRF01_AE (T/F)	>50	>50	17		0.025	0.706	96
BJOX028000.10.3	CRF01_AE (T/F)	>50	>50	0		>50	>50	0
T257-31	CRF02_AG	>50	>50	35		>50	>50	24
928-28	CRF02_AG	>50	>50	20		>50	>50	37
263-8	CRF02_AG	>50	>50	26		0.766	7.46	92
T250-4	CRF02_AG	>50	>50	17		>50	>50	18
T251-18	CRF02_AG	>50	>50	14		>50	>50	6
T278-50	CRF02_AG	>50	>50	25		>50	>50	23
T255-34	CRF02_AG	>50	>50	13		>50	>50	16
211-9	CRF02_AG	>50	>50	13		>50	>50	31
235-47	CRF02_AG	>50	>50	17		>50	>50	2
6535.3	B	>50	>50	16		>50	>50	8
QH0692.42	B	>50	>50	17		>50	>50	39
SC422661.8	B	0.916	>50	76		0.216	38.371	81
PVO.4	B	>50	>50	6		24.894	>50	51
TRO.11	B	5.421	>50	78		1.391	>50	72
AC10.0.29	B	41.629	>50	52		>50	>50	28
RHPA4259.7	B	2.965	>50	67		0.001	0.007	100
THRO4156.18	B	3.479	>50	73		0.267	0.945	99
REJO4541.67	B	>50	>50	36		>50	>50	38
TRJO4551.58	B	>50	>50	30		0.438	16.091	86
WITO4160.33	B	>50	>50	4		>50	>50	25
CAAN5342.A2	B	>50	>50	35		>50	>50	30
WEAU_d15_410_787	B (T/F)	>50	>50	13		50	>50	50
1006_11_C3_1601	B (T/F)	>50	>50	12		>50	>50	45
1054_07_TC4_1499	B (T/F)	>50	>50	44		2.354	>50	62
1056_10_TA11_1826	B (T/F)	0.919	>50	79		0.302	3.231	94
1012_11_TC21_3257	B (T/F)	0.175	25.582	83		0.082	0.576	98
6240_08_TA5_4622	B (T/F)	>50	>50	27		48.586	>50	52
6244_13_B5_4576	B (T/F)	>50	>50	6		>50	>50	42
62357_14_D3_4589	B (T/F)	>50	>50	20		1.382	50	80
SC05_8C11_2344	B (T/F)	2.042	11.204	94		0.541	6.888	93
CNE19	BC	>50	>50	41		0.022	0.368	96
CNE20	BC	0.034	0.573	93		0.101	50	80
CNE21	BC	24.748	>50	52		1.284	>50	66
CNE17	BC	>50	>50	0		>50	>50	32
CNE30	BC	>50	>50	0		>50	>50	31
CNE52	BC	>50	>50	0		>50	>50	30
CNE53	BC	>50	>50	0		1.632	>50	71
CNE58	BC	>50	>50	0		8.436	31.624	87
Du156.12	C	>50	>50	26		>50	>50	20
Du172.17	C	>50	>50	27		>50	>50	35
Du422.1	C	>50	>50	23		>50	>50	29
ZM197M.PB7	C	0.759	24.004	83		0.043	0.177	100
ZM214M.PL15	C	0.07	0.439	100		0.058	0.406	98
ZM233M.PB6	C	>50	>50	10		>50	>50	27
ZM249M.PL1	C	26.929	>50	54		>50	>50	41
ZM53M.PB12	C	>50	>50	38		0.202	1.573	91
ZM109F.PB4	C	0.121	2.143	92		1.202	>50	76
ZM135M.PL10a	C	>50	>50	0		>50	>50	22
CAP45.2.00.G3	C	>50	>50	0		>50	>50	3
CAP210.2.00.E8	C	>50	>50	0		>50	>50	29
HIV-001428-2.42	C	>50	>50	9		0.064	22.516	84
HIV-0013095-2.11	C	>50	>50	37		0.195	3.98	91
HIV-16055-2.3	C	>50	>50	13		>50	>50	32
HIV-16845-2.22	C	>50	>50	29		>50	>50	42
Ce1086_B2	C (T/F)	>50	>50	13		11.34	>50	62
Ce0393_C3	C (T/F)	50	>50	50		13.454	>50	62
Ce1176_A3	C (T/F)	>50	>50	26		3.73	>50	64
Ce2010_F5	C (T/F)	10.73	>50	57		0.405	29.39	85
Ce0682_E4	C (T/F)	>50	>50	29		>50	>50	35
Ce1172_H1	C (T/F)	>50	>50	16		>50	>50	10
Ce2060_G9	C (T/F)	0.007	0.032	100		0.007	0.075	100
Ce703010054_2A2	C (T/F)	>50	>50	10		1.423	>50	77
BF1266.431a	C (T/F)	>50	>50	26		>50	>50	20
246F C1G	C (T/F)	>50	>50	3		2.312	>50	62
249M B10	C (T/F)	0.062	11.518	86		0.032	0.277	95
ZM247v1(Rev-)	C (T/F)	>50	>50	0		>50	>50	34
7030102001E5(Rev-)	C (T/F)	9.724	>50	61		0.197	0.896	100
1394C9G1(Rev-)	C (T/F)	>50	>50	9		47.26	>50	51
Ce704809221_1B3	C (T/F)	>50	>50	1		>50	>50	8
3817.v2.c59	CD	>50	>50	18		>50	>50	24
6480.v4.c25	CD	>50	>50	26		>50	>50	10
6952.v1.c20	CD	>50	>50	28		>50	>50	16
6811.v7.c18	CD	>50	>50	23		>50	>50	20
89-F1_2_25	CD	>50	>50	24		>50	>50	0
3016.v5.c45	D	0.424	9.048	91		0.03	0.157	99
A07412M1.vrc12	D	41.821	>50	51		0.096	0.699	98
231965.c01	D	>50	>50	9		>50	>50	21
231966.c02	D	0.218	44.744	80		0.016	0.076	98
6405.v4.c34	D	>50	>50	15		>50	>50	32
X1193_c1	G	>50	>50	35		0.434	>50	78
P0402_c2_11	G	>50	>50	7		>50	>50	25
X1254_c3	G	>50	>50	23		>50	>50	41
X2088_c9	G	>50	>50	12		>50	>50	26
X2131_C1_B5	G	45.962	>50	51		0.151	3.674	86
P1981_C5_3	G	>50	>50	40		42.201	>50	51
X1632_S2_B10	G	0.1	6.163	90		0.011	0.038	100
MuLV	Neg. Control	>50	>50	0		>50	>50	19
* (T/F): Transmitted / Founder Virus
MPI: Maximum Percent Inhibition
