## Supplemental Table 3 for "Transient glycan-shield reduction induces CD4-binding site broadly neutralizing antibodies in SHIV-infected macaques"

### Sheet: Germline Repertoire
	Heavy					Kappa
	IGHV*	GenBank Accession	IGHJ*	GenBank Accession		IGKV*	GenBank Accession	IGKJ	GenBank Accession
	IGHV1-AAU-U*01		IGHJ1*01			IGKV1-AAD-S*01_S6577		IGKJ1*01
	IGHV1-AAU-U*02		IGHJ2P*01			IGKV1-AAL-S*01_S7866		IGKJ2*01
	IGHV1-ABW-S*01_S9171		IGHJ3*01			IGKV1-AAS*01		IGKJ3*01
	IGHV1-AEP*01		IGHJ4*01			IGKV1-AAU*01_S1094		IGKJ4*01
	IGHV1-AGS*02_S6849		IGHJ5-1*01_S5472			IGKV1-AAU*01_S1725
	IGHV1-AHB-X*01_S0089		IGHJ5-1*01_S8786			IGKV1-AAY*01
	IGHV2-ABG-S*01		IGHJ5-2*01			IGKV1-AAY*01_S7941
	IGHV2-ABG-S*02_S2032		IGHJ6*01			IGKV1-AAZ*01_S1805
	IGHV2-ABU-S*01_S6524					IGKV1-AAZ*01_S9343
	IGHV2-AEY-S*01_S8940					IGKV1-ABM*01_S6916
	IGHV3-AAB*01					IGKV1-ABM*01_S7928
	IGHV3-ABK*01_S3779					IGKV1-ABM*01_S8638
	IGHV3-ABY-S*03_S7885					IGKV1-ABM*01_S8771
	IGHV3-ABY-S*04_S1128					IGKV1-ABR*01_S5659
	IGHV3-ACA*01					IGKV1-ABV*01_S3018
	IGHV3-ACZ*03					IGKV1-ABZ*01_S9776
	IGHV3-ADF*01_S4250					IGKV1-ACE*01
	IGHV3-ADL-S*01_S6567					IGKV1-ACE*01_S2697
	IGHV3-ADO*01					IGKV1-ACI-S*01
	IGHV3-ADR*01					IGKV1-ACI-S*01_S1844A
	IGHV3-ADR*03_S0556					IGKV1-ACI-S*01_S5383
	IGHV3-AET*01_S5460					IGKV1-ACK*01_S5149
	IGHV3-AEW-S*01					IGKV1-ACK*01_S8198
	IGHV3-AEW-S*02_S4331					IGKV1-ACY*01_S1549
	IGHV3-AFC*01_S0679					IGKV1-ADF-S*01_S1146
	IGHV3-AFC*01_S2394					IGKV1-ADK*01_S1564
	IGHV3-AFE*01_S3736					IGKV1-ADO*01_S0462
	IGHV3-AFR*01_S0643					IGKV1-AEA*01_S9699
	IGHV3-AFY-S*02					IGKV1-AEA*03_S7119
	IGHV3-AGQ-S*02_S3249					IGKV1-AEK*01_S7290
	IGHV4-ABB-S*01_S0692					IGKV1-AEK*02_S5330
	IGHV4-ACQ-S*01_S4946					IGKV1-AEK*02_S8777
	IGHV4-ACQ-S*01_S8645					IGKV2-AAE*01_S1657
	IGHV4-ADD*01_S6003					IGKV2-AAE*02_S4422
	IGHV4-ADD*01_S9501					IGKV2-AAK*01_S0674
	IGHV4-ADG-U*01_S1296					IGKV2-AAK*01_S7020
	IGHV4-AEX-S*01_S1529					IGKV2-AAK*01_S9270
	IGHV4-AFB-S*01					IGKV2-AAN*01_S5767
	IGHV4-AFB-S*01_S4510					IGKV2-AAO*01_S5656
	IGHV4-AFI*01_S1365					IGKV2-AAQ-S*01_S2099
	IGHV4-AFL-U*01					IGKV2-ABB*01
	IGHV4-AFQ-U*01					IGKV2-ABB*01_S6218
	IGHV4-AFQ-U*01_S2532					IGKV2-ABW*02
	IGHV4-AFU-U*01_S5637					IGKV2-ABW*02_S4177
	IGHV4-AGL*01_S3100					IGKV2-ACL*01
	IGHV4-AGR*01					IGKV2-ACL*01_S3619
	IGHV4-AGU*01					IGKV2-ACL*01_S5367
	IGHV4-AGU*01_S2780					IGKV2-ACR*01_S5553
	IGHV5-ABI*01_S2502					IGKV2-ADC*01
	IGHV5-ABI*02_S3096					IGKV2-ADV*01
	IGHV7-AGO-S*01					IGKV2-ADV*01_S5846
						IGKV2-ADV*01_S9616
						IGKV2-ADZ*01_S4806
						IGKV2-AEB*01_S8954
						IGKV2-AEF*01_S1741
						IGKV2-AEH*02
						IGKV2-AEM*01
						IGKV2-AEM*01_S7091
						IGKV2-AEN*01_S2403
						IGKV3-AAH*01_S1049
						IGKV3-AAP-S*01_S0075
						IGKV3-AAP-S*01_S6980
						IGKV3-ABD*01
						IGKV3-ABF*01_S6676
						IGKV3-ABT*01_S2273
						IGKV3-ACF*01
						IGKV3-ACF*02
						IGKV3-ACF*05_S9895
						IGKV3-ADN*02
						IGKV3-ADN*02_S4287
						IGKV3-ADW-S*01_S1880
						IGKV3-AED-S*01
						IGKV4-ACX*01
						IGKV4-ACX*01_S1699
						IGKV6-ABA*02
						IGKV6-ABK*01
						IGKV7-ACH*01_S5372
	*Sequence identifiers with a four digit sufix represent novel alleles identified by IgDiscover analysis of Ig gene transcripts from IgM+IgD+IgG- B cells from animal T681

### Sheet: NGS Read Depth
			Heavy						Kappa
WPI	Cell Type*	Cell Count	Chain	Raw Reads	Reads/Cell	Clustered Productive Reads	Total Read Clusters	RHA10 clusters	Chain	Raw Reads	Reads/Cell	Clustered Productive Reads	Total Read Clusters	RHA10 clusters
12	IgG+	201424	gamma	3373800	16.75	882493	25067	0	kappa	5298390	26.3	2433098	77894	0
18	IgG+	293888	gamma	16483712	56.09	3310173	32254	5	kappa	15282381	52	6413593	170598	1
24	IgG+	337837	gamma	6507661	19.26	1194031	25947	42	kappa	5270410	15.6	2385569	68198	3
32	IgG+	425387	gamma	8485829	19.95	2230644	39158	35	kappa	1723131	4.05	355988	31945	48
40	IgG+	350335	gamma	4112692	11.74	901947	26124	18	kappa	1132120	3.23	496243	38097	70
56	IgG+	179781	gamma	2065988	11.49	435237	23057	4	kappa	1967953	10.95	837422	26475	21
72	IgG+	107958	gamma	1990639	18.44	457681	14609	7	kappa	4699517	43.53	2030230	23826	21
72	IgD+IgM+	50377	mu	1124613	22.32	N/A	N/A	N/A	kappa	1214252	24.1	N/A	N/A	N/A
*Reads from IgG+ cells were analyzed with SONAR for lineage tracing while reads from IgD+/IgM+ cells were analyzed with IgDiscover to infer the individualized germline gene repertoire.
