## Supplemental Table 4 for "Transient glycan-shield reduction induces CD4-binding site broadly neutralizing antibodies in SHIV-infected macaques"

### Sheet: Sheet1
T681 NGS sequencing processing
		WK4 (D28)			WK8 (D56)			WK12 (D84)			WK18 (D126)			WK24 (D166)
		Number	% of parent	% of total	Number	% of parent	% of total	Number	% of parent	% of total	Number	% of parent	% of total	Number	% of parent	% of total
	Paired Reads	244869	n.a.	100	147530	n.a.	100	364987	n.a.	100	202590	n.a.	100	238275	n.a.	100
	Merged Reads	190084	77.6268	77.6268	110117	74.6404	74.6404	288569	79.0628	79.0628	169669	83.7499	83.7499	184956	77.6229	77.6229
	Deduplicated Reads	126429	66.5122	51.6313	75637	68.6879	51.2689	193998	67.2276	53.152	134412	79.2201	66.3468	148819	80.4618	62.4568
	Reads assembled to CH1012 Env	124656	98.5976	50.9072	75492	99.8083	51.1706	171362	88.3318	46.9502	100221	74.5625	49.4699	130649	87.7905	54.8312
	Reads that span both glycans	121563	97.5188	49.6441	74848	99.1469	50.7341	162339	94.7345	44.478	96418	96.2054	47.5927	126970	97.1841	53.2872
	Length filtered translations	121183	99.6874	49.4889	74848	100	50.7341	161510	99.4893	44.2509	96406	99.9876	47.5868	126199	99.3928	52.9636
		WK4 (D28)			WK8 (D56)			WK12 (D84)			WK18 (D126)			WK24 (D166)
		Number	%		Number	%		Number	%		Number	%		Number	%
	Both glycans intact (T/F)	116928	96.49		71173	95.09		138207	85.57		46560	48.3		89345	70.8
	N362 glycan knockout	1890	1.56		1722	2.3		14862	9.2		33713	34.97		29596	23.45
	N461 glycan knockout	2295	1.89		1822	2.43		7731	4.79		10609	11		5901	4.68
	Dual glycan knockout	69	0.06		131	0.18		710	0.44		5524	5.73		1357	1.08
	Total Sequences	121182	100		74848	100		161510	100		96406	100		126199	100
