## Supplemental Table 5 for "Transient glycan-shield reduction induces CD4-binding site broadly neutralizing antibodies in SHIV-infected macaques"

### Sheet: Glycan Hole Neutralization ID50
	SHIV Inoculum	RM ID	WPI	MLV	MN.3	MW965.25	TH023.6	SHIV.BG505.332N	SHIV.BG505.332N.D2	SHIV.BG505.332N.D3	SHIV.CH505	SHIV.CH505 D2	SHIV.CH505 D3	SHIV.CH1012	SHIV.CH1012.D2	SHIV.CH1012.D3	CNE5	CNE5 CD4bs dGly4	CNE55	CNE55 CD4bs dGly4	ZM106.9	ZM106.9 CD4bs dGly4	0013095-2.11	0013095-2.11 CD4bs dGly4	001428-2.42	001428-2.42 CD4bs dGly4	16055-2.3	16055-2.3 CD4bs dGly4	26191	26191 CD4bs dGly4	3168.v4.c10	3168.v4.c10 CD4bs dGly4
	BG505.D2	2891	24	<20	<20	<20	<20	<20	<20	n.d.	n.d.	n.d.	n.d.	n.d.	n.d.	n.d.	n.d.	n.d.	n.d.	n.d.	n.d.	n.d.	n.d.	n.d.	n.d.	n.d.	n.d.	n.d.	n.d.	n.d.	n.d.	n.d.
			56	<20	<20	<20	<20	<20	<20	n.d.	n.d.	n.d.	n.d.	n.d.	n.d.	n.d.	n.d.	n.d.	n.d.	n.d.	n.d.	n.d.	n.d.	n.d.	n.d.	n.d.	n.d.	n.d.	n.d.	n.d.	n.d.	n.d.
		2892	24	<20	<20	<20	<20	<20	<20	n.d.	n.d.	n.d.	n.d.	n.d.	n.d.	n.d.	n.d.	n.d.	n.d.	n.d.	n.d.	n.d.	n.d.	n.d.	n.d.	n.d.	n.d.	n.d.	n.d.	n.d.	n.d.	n.d.
			56	<20	<20	<20	<20	<20	<20	n.d.	n.d.	n.d.	n.d.	n.d.	n.d.	n.d.	n.d.	n.d.	n.d.	n.d.	n.d.	n.d.	n.d.	n.d.	n.d.	n.d.	n.d.	n.d.	n.d.	n.d.	n.d.	n.d.
	BG505.D3	2893	8	<20	<20	29	<20	46	9166	4525	n.d.	n.d.	n.d.	n.d.	n.d.	n.d.	n.d.	n.d.	n.d.	n.d.	n.d.	n.d.	n.d.	n.d.	n.d.	n.d.	n.d.	n.d.	n.d.	n.d.	n.d.	n.d.
			12	<20	128	330	<20	88	11458	9690	<20	n.d.	<20	<20	n.d.	<20	n.d.	n.d.	n.d.	n.d.	n.d.	n.d.	n.d.	n.d.	n.d.	n.d.	n.d.	n.d.	n.d.	n.d.	n.d.	n.d.
			16	<20	n.d.	n.d.	n.d.	139	n.d.	15106	<20	n.d.	<20	<20	n.d.	<20	n.d.	n.d.	n.d.	n.d.	n.d.	n.d.	n.d.	n.d.	n.d.	n.d.	n.d.	n.d.	n.d.	n.d.	n.d.	n.d.
			24	<20	513	3946	71	136	n.d.	4968	<20	n.d.	<20	<20	n.d.	<20	n.d.	n.d.	<20	<20	<20	<20	<20	<20	n.d.	n.d.	n.d.	n.d.	n.d.	n.d.	<20	<20
			32	<20	590	3079	314	184	n.d.	2097	<20	n.d.	<20	<20	n.d.	<20	n.d.	n.d.	<20	<20	<20	<20	<20	<20	n.d.	n.d.	n.d.	n.d.	n.d.	n.d.	<20	<20
			40	<20	689	2618	262	193	n.d.	4446	<20	n.d.	<20	<20	n.d.	<20	n.d.	n.d.	<20	<20	<20	<20	<20	<20	n.d.	n.d.	n.d.	n.d.	n.d.	n.d.	<20	<20
			48	<20	884	2438	428	192	n.d.	2980	<20	n.d.	<20	<20	n.d.	<20	<20	<20	<20	<20	<20	<20	<20	<20	<20	<20	<20	<20	<20	<20	<20	<20
			56	<20	1281	3536	1633	536	n.d.	2381	<20	n.d.	<20	<20	n.d.	<20	<20	<20	<20	<20	<20	<20	<20	<20	<20	<20	<20	<20	<20	<20	<20	<20
			64	<20	599	5058	2566	135	n.d.	3358	<20	n.d.	<20	<20	n.d.	<20	<20	<20	<20	<20	<20	<20	<20	<20	<20	<20	<20	<20	<20	<20	<20	<20
		2894	8	<20	<20	<20	<20	<20	773	672	n.d.	n.d.	n.d.	n.d.	n.d.	n.d.	n.d.	n.d.	n.d.	n.d.	n.d.	n.d.	n.d.	n.d.	n.d.	n.d.	n.d.	n.d.	n.d.	n.d.	n.d.	n.d.
			12	<20	79	165	<20	<20	2778	2119	<20	n.d.	<20	<20	n.d.	<20	n.d.	n.d.	n.d.	n.d.	n.d.	n.d.	n.d.	n.d.	n.d.	n.d.	n.d.	n.d.	n.d.	n.d.	n.d.	n.d.
			16	<20	n.d.	n.d.	n.d.	103	n.d.	2325	<20	n.d.	<20	<20	n.d.	<20	n.d.	n.d.	n.d.	n.d.	n.d.	n.d.	n.d.	n.d.	n.d.	n.d.	n.d.	n.d.	n.d.	n.d.	n.d.	n.d.
			24	<20	508	2653	196	1026	n.d.	7418	43	n.d.	30	<20	n.d.	26	n.d.	n.d.	<20	<20	<20	<20	<20	<20	n.d.	n.d.	n.d.	n.d.	n.d.	n.d.	<20	<20
			32	<20	519	2193	762	1986	n.d.	5013	23	n.d.	30	<20	n.d.	<20	n.d.	n.d.	<20	<20	20	<20	<20	<20	n.d.	n.d.	n.d.	n.d.	n.d.	n.d.	<20	<20
			40	<20	2056	6289	1862	5350	n.d.	8726	<20	n.d.	<20	<20	n.d.	<20	n.d.	n.d.	<20	<20	65	n.d.	<20	<20	n.d.	n.d.	n.d.	n.d.	n.d.	n.d.	<20	<20
	BG505.D3 + S241N	2889	8	<20	<20	<20	<20	<20	<20	23	n.d.	n.d.	n.d.	n.d.	n.d.	n.d.	n.d.	n.d.	n.d.	n.d.	n.d.	n.d.	n.d.	n.d.	n.d.	n.d.	n.d.	n.d.	n.d.	n.d.	n.d.	n.d.
			12	<20	<20	<20	<20	<20	<20	<20	<20	n.d.	<20	<20	n.d.	<20	n.d.	n.d.	<20	<20	<20	<20	<20	<20	n.d.	n.d.	n.d.	n.d.	n.d.	n.d.	<20	<20
		2895	8	<20	<20	<20	<20	<20	<20	<20	n.d.	n.d.	n.d.	n.d.	n.d.	n.d.	n.d.	n.d.	n.d.	n.d.	n.d.	n.d.	n.d.	n.d.	n.d.	n.d.	n.d.	n.d.	n.d.	n.d.	n.d.	n.d.
			12	<20	<20	<20	<20	<20	<20	<20	<20	n.d.	<20	<20	n.d.	<20	n.d.	n.d.	<20	<20	<20	<20	<20	<20	n.d.	n.d.	n.d.	n.d.	n.d.	n.d.	<20	<20
			16	<20	<20	<20	<20	<20	<20	<20	<20	n.d.	<20	<20	n.d.	<20	n.d.	n.d.	<20	<20	<20	<20	<20	<20	n.d.	n.d.	n.d.	n.d.	n.d.	n.d.	<20	<20
	CH505.D2	2897	8	<20	83	559	116	n.d.	n.d.	n.d.	30	2735	6472	n.d.	n.d.	n.d.	n.d.	n.d.	n.d.	n.d.	n.d.	n.d.	n.d.	n.d.	n.d.	n.d.	n.d.	n.d.	n.d.	n.d.	n.d.	n.d.
			12	<20	n.d	n.d	n.d	n.d.	n.d.	<20	710	6177	25013	n.d.	n.d.	<20	n.d.	<20	n.d.	<20	n.d.	<20	n.d.	<20	n.d.	23	n.d.	<20	n.d.	<20	n.d.	<20
			16	<20	n.d	n.d	n.d	<20	n.d.	<20	1499	15405	30395	<20	n.d.	<20	n.d.	<20	<20	<20	<20	<20	<20	<20	n.d.	99	n.d.	<20	n.d.	<20	<20	473
			20	<20	698	5685	1581	<20	n.d.	28	1410	13852	20032	<20	n.d.	22	n.d.	<20	<20	<20	<20	<20	<20	<20	n.d.	193	n.d.	182	n.d.	132	<20	749
			24	<20	403	17030	2894	<20	n.d.	23	596	9009	21706	<20	n.d.	21	n.d.	<20	<20	<20	<20	<20	28	29	n.d.	397	n.d.	730	n.d.	691	<20	393
			32	<20	539	10387	1876	<20	n.d.	26	668	6460	12292	<20	n.d.	43	n.d.	23	<20	<20	<20	65	<20	<20	<20	654	<20	368	<20	175	<20	289
			40	<20	776	15618	16189	<20	n.d.	21	532	3755	1090	<20	n.d.	56	<20	69	<20	608	<20	4244	<20	<20	<20	2527	<20	354	<20	183	<20	431
			48	<20	757	24740	25233	<20	n.d.	<20	621	5171	14808	<20	n.d.	53	<20	64	<20	882	<20	4907	<20	42	108	8271	<20	250	<20	104	<20	1004
			56	<20	523	20864	20964	<20	n.d.	<20	1004	4068	9950	<20	n.d.	45	<20	96	<20	1076	<20	4134	<20	44	184	8333	<20	320	<20	87	<20	855
			64	<20	540	23992	12203	<20	n.d.	<20	861	3846	7722	<20	n.d.	54	<20	217	<20	1217	<20	3614	<20	58	211	7911	<20	232	<20	108	<20	1223
			72	<20	536	24420	15535	<20	n.d.	<20	1492	2867	8977	<20	n.d.	27	<20	507	<20	2021	22	7880	<20	<20	202	7968	<20	1072	<20	71	<20	1403
		2898	8	<20	<20	131	32	n.d.	n.d.	n.d.	30	117647	91743	n.d.	n.d.	n.d.	n.d.	n.d.	n.d.	n.d.	n.d.	n.d.	n.d.	n.d.	n.d.	n.d.	n.d.	n.d.	n.d.	n.d.	n.d.	n.d.
			12	<20	98	4321	372	<20	n.d.	<20	422	62227	105451	24	n.d.	24	n.d.	<20	<20	<20	<20	<20	<20	<20	n.d.	26	n.d.	<20	n.d.	<20	<20	<20
	CH505.D3	2899	2	<20	<20	<20	<20	<20	n.d.	<20	<20	<20	<20	<20	n.d.	<20	n.d.	n.d.	<20	<20	<20	<20	<20	<20	n.d.	n.d.	n.d.	n.d.	n.d.	n.d.	<20	<20
			4	<20	<20	<20	<20	<20	n.d.	<20	<20	55	3524	<20	n.d.	<20	n.d.	n.d.	<20	<20	<20	<20	<20	<20	n.d.	n.d.	n.d.	n.d.	n.d.	n.d.	<20	<20
			8	<20	86	416	50	<20	n.d.	<20	<20	103306	418410	<20	n.d.	<20	n.d.	<20	<20	<20	<20	<20	<20	<20	n.d.	2804	n.d.	<20	n.d.	24	<20	<20
			12	<20	n.d.	n.d.	n.d.	n.d.	n.d.	22	50	4701	71225	n.d.	n.d.	40	n.d.	<20	n.d.	<20	n.d.	153	n.d.	<20	n.d.	45683	n.d.	<20	n.d.	86	n.d.	22
			16	<20	n.d.	n.d.	n.d.	<20	n.d.	295	175	3421	105252	<20	n.d.	20	n.d.	<20	<20	96	<20	1344	<20	20	n.d.	47461	n.d.	<20	n.d.	725	<20	372
			24	<20	405	30750	1368	<20	n.d.	226	1320	3810	40306	<20	n.d.	39	<20	<20	<20	216	<20	938	<20	64	<20	26788	<20	115	<20	2461	<20	755
			32	<20	282	15396	546	<20	n.d.	115	664	3127	22012	<20	n.d.	21	<20	<20	<20	82	<20	742	<20	91	<20	12803	<20	106	<20	1207	<20	357
			36	<25	518	11769	3356	<25	n.d.	155	754	1826	17295	<25	n.d.	<25	<25	58	<25	164	<25	693	80	188	64	14526	<25	187	<25	915	<25	341
		2901	8	<20	53	411	43	n.d.	n.d.	n.d.	464	1.3e6	1.3e6	n.d.	n.d.	n.d.	n.d.	n.d.	n.d.	n.d.	n.d.	n.d.	n.d.	n.d.	n.d.	n.d.	n.d.	n.d.	n.d.	n.d.	n.d.	n.d.
			16	<20	n.d.	n.d.	n.d.	<20	n.d.	<20	2160	14499	33046	<20	n.d.	<20	n.d.	<20	<20	<20	<20	<20	<20	<20	n.d.	50	n.d.	80	n.d.	26	<20	<20
			20	<20	346	5669	689	<20	n.d.	<20	1669	11885	22676	<20	n.d.	32	n.d.	<20	<20	<20	<20	<20	<20	<20	n.d.	78	n.d.	209	n.d.	236	<20	<20
			24	<20	336	11026	971	<20	n.d.	<20	939	5811	25100	38	n.d.	46	n.d.	30	<20	<20	<20	<20	<20	<20	n.d.	184	n.d.	115	n.d.	<20	<20	89
			32	<20	542	10136	2930	<20	n.d.	59	933	5434	11451	<20	n.d.	86	<20	27	<20	47	<20	<20	<20	83	<20	598	<20	n.d.	<20	171	<20	<20
			40	<20	727	9158	6934	<20	n.d.	162	678	4333	13278	30	n.d.	138	<20	793	<20	1417	<20	<20	<20	22	<20	1142	<20	117	<20	42	<20	<20
			48	<20	526	11529	8889	41	n.d.	260	504	4617	11053	82	n.d.	222	<20	980	<20	3635	<20	44	<20	34	<20	1605	<20	154	<20	116	<20	50
			56	<20	539	9416	8446	26	n.d.	157	878	4392	9259	39	n.d.	162	<20	1126	<20	3125	<20	73	<20	46	<20	2250	<20	119	<20	79	<20	218
			64	<20	1070	13947	8818	22	n.d.	243	747	2670	10743	74	n.d.	152	40	4168	116	10227	<20	104	<20	68	<20	6250	<20	67	<20	95	<20	792
			72	<20	1212	15545	18625	23	n.d.	506	1166	2708	11414	99	n.d.	234	<20	5365	315	18349	<20	112	<20	<20	31	9141	25	68	<20	85	<20	1722
	CH1012.D2	BF09	8	<20	<20	54	<20	<20	n.d.	<20	<20	n.d.	<20	<20	18372	21286	n.d.	n.d.	<20	<20	<20	<20	<20	<20	n.d.	n.d.	n.d.	n.d.	<20	<20	<20	<20
			12	<20	<20	233	<20	<20	n.d.	<20	<20	n.d.	<20	<20	21093	16801	<20	<20	<20	<20	<20	<20	<20	<20	<20	<20	<20	<20	<20	<20	<20	<20
			16	<20	130	934	<20	<20	n.d.	<20	<20	n.d.	<20	41	3778	5464	<20	<20	<20	<20	<20	<20	<20	<20	<20	<20	<20	<20	<20	<20	<20	<20
			20	<20	264	1121	<20	<20	n.d.	<20	<20	n.d.	<20	66	2629	1998	<20	<20	<20	<20	<20	<20	<20	<20	<20	<20	<20	<20	<20	<20	<20	<20
			24	<20	1057	1451	216	<20	n.d.	<20	<20	n.d.	<20	97	7353	5342	<20	<20	<20	<20	<20	<20	<20	<20	<20	<20	<20	<20	<20	<20	<20	<20
			32	<20	604	3418	255	<20	n.d.	<20	<20	n.d.	<20	95	2908	2804	<20	<20	<20	<20	<20	<20	<20	<20	<20	<20	<20	<20	<20	<20	<20	<20
		12D046	8	<20	32	58	<20	<20	n.d.	<20	23	n.d.	<20	27	72411	131943	n.d.	n.d.	<20	<20	<20	<20	<20	<20	n.d.	n.d.	n.d.	n.d.	<20	<20	<20	<20
			12	<20	264	513	171	<20	n.d.	<20	<20	n.d.	21	78	289603	290697	<20	<20	<20	<20	<20	<20	<20	<20	<20	<20	<20	<20	<20	<20	<20	<20
			16	<20	919	2962	584	<20	n.d.	<20	34	n.d.	<20	150	132784	213857	<20	<20	<20	<20	<20	<20	<20	<20	<20	36	<20	<20	<20	<20	<20	<20
			20	<20	471	2599	214	<20	n.d.	<20	<20	n.d.	<20	382	40601	45560	<20	<20	<20	<20	<20	<20	<20	<20	<20	<20	<20	<20	<20	<20	<20	<20
			24	<20	685	1934	791	<20	n.d.	<20	<20	n.d.	<20	1599	27902	30157	<20	<20	<20	<20	<20	<20	<20	<20	<20	<20	<20	<20	<20	<20	<20	<20
			32	<20	480	1711	363	<20	n.d.	<20	<20	n.d.	<20	687	n.d.	11439	<20	<20	<20	<20	<20	<20	<20	<20	<20	<20	<20	<20	<20	<20	<20	<20
	CH1012.D3	38274	8	<20	<20	<20	<20	<20	n.d.	<20	<20	n.d.	<20	<20	<20	34	n.d.	n.d.	<20	<20	<20	<20	<20	<20	n.d.	n.d.	n.d.	n.d.	<20	<20	<20	<20
			12	<20	<20	<20	<20	<20	n.d.	<20	<20	n.d.	<20	<20	<20	50	<20	<20	<20	<20	<20	<20	<20	<20	<20	<20	n.d.	n.d.	<20	<20	<20	<20
			16	<20	<20	<20	<20	<20	n.d.	<20	<20	n.d.	<20	<20	830	2042	<20	<20	<20	<20	<20	<20	<20	<20	<20	<20	<20	<20	<20	<20	<20	<20
			20	<20	<20	<20	<20	<20	n.d.	<20	<20	n.d.	<20	<20	349	730	<20	<20	<20	<20	<20	<20	<20	<20	<20	<20	<20	<20	<20	<20	<20	<20
			24	<20	<20	<20	33	<20	n.d.	<20	22	n.d.	<20	<20	569	1175	<20	<20	<20	<20	<20	<20	<20	<20	<20	<20	<20	<20	<20	<20	<20	<20
		39197	8	<20	<20	<20	<20	<20	n.d.	<20	<20	n.d.	<20	<20	31	<20	n.d.	n.d.	<20	<20	<20	<20	<20	<20	n.d.	n.d.	n.d.	n.d.	<20	<20	<20	<20
			12	<20	<20	<20	<20	<20	n.d.	<20	<20	n.d.	<20	<20	1444	627	<20	<20	<20	<20	<20	<20	<20	<20	<20	<20	n.d.	n.d.	<20	<20	<20	<20
			16	<20	31	51	<20	<20	n.d.	<20	<20	n.d.	<20	<20	8921	5537	<20	<20	<20	<20	<20	<20	<20	<20	<20	<20	<20	<20	<20	<20	<20	<20
			20	<20	24	84	43	<20	n.d.	<20	<20	n.d.	<20	<20	5621	5345	<20	<20	<20	<20	<20	<20	<20	<20	<20	<20	<20	<20	<20	<20	<20	<20
			24	<20	121	230	118	<20	n.d.	<20	<20	n.d.	<20	38	23613	26846	<20	<20	<20	<20	<20	<20	<20	<20	<20	<20	<20	<20	<20	<20	<20	<20
			32	<20	76	221	45	<20	n.d.	<20	<20	n.d.	<20	37	4122	4539	<20	<20	<20	<20	<20	<20	<20	<20	<20	<20	<20	<20	<20	<20	<20	<20
					Reciprocal ID50s
					20 - 100			100 - 1,000			1,000 - 10,000			10,000 - 100,000			100,000 - 1,000,000			> 1,000,000
	Titers outlined with bold black boxes represent autologous titers to the inoculum

### Sheet: WT Neutralization ID50
	SHIV Inoculum	RM ID	WPI	MLV	SHIV.CH505	SHIV.CH505.D3	MN.3	MW965.25	TH023.6	TRO11	25710	X2278	BJOX020000	X1632	CE1176	246.F3	CH119	CE0217	CNE55	Q23.17	T250-4	WITO.4160	ZM233.6	CAP256SU	CH848	CH1012	BG505.T332N	9004SS_A3_4	Q842.D12	249M_B10	7060101641A7(REV-)	001428-2.42	16055-2.3	25925-2.22	3728.v2c6	RPW-0510.2	H029.12	SPK-0525.13	CNE5	ZM106.9	HIV-0013095	HIV-26191	3168.v4.c10
	CH505.D2	2897	32	<20	908	6460	539	10387	1876	<20	21	<20	<20	<20	<20	<20	<20	<20	<20	<20	<20	<20	<20	<20	<20	<20	<20	<20	<20	<20	<20	<20	<20	<20	<20	<20	<20	<20	<20	<20	<20	<20	<20
			56	<20	1004	4068	540	23992	12203	<20	<20	<20	<20	<20	<20	<20	<20	<20	<20	<20	<20	<20	<20	<20	<20	<20	<20	<20	<20	20	<20	184	<20	<20	<20	<20	<20	<20	<20	<20	<20	<20	<20
			72	<20	442	n.t.	534	14378	5198	<20	<20	<20	<20	<20	<20	<20	<20	<20	<20	<20	<20	<20	24	<20	<20	<20	<20	<20	<20	34	<20	207	<20	<20	22	<20	<20	<20	<20	<20	<20	<20	<20
			80	<20	1514	n.t.	707	19547	13875	<20	<20	41	52	21	<20	78	<20	<20	<20	<20	<20	<20	71	<20	<20	<20	32	<20	<20	114	<20	469	<20	<20	49	<20	<20	<20	<20	47	24	<20	<20
			84	<20	1098	n.t.	487	14233	4444	<20	25	44	49	<20	<20	67	<20	<20	<20	<20	<20	<20	45	28	<20	<20	<20	<20	22	47	<20	472	<20	<20	54	<20	<20	<20	<20	38	<20	<20	<20
		2898	12	<20	422	105451	98	4321	372	<20	<20	<20	<20	<20	<20	<20	<20	<20	<20	<20	26	27	<20	<20	26	25	<20	<20	<20	<20	<20	<20	<20	<20	<20	<20	<20	<20	<20	<20	<20	<20	<20
	CH505.D3	2899	32	<20	664	22012	282	15396	546	<20	<20	<20	<20	21	<20	<20	<20	<20	<20	<20	<20	<20	<20	<20	<20	<20	<20	<20	<20	<20	<20	<20	<20	<20	<20	<20	<20	<20	n.t.	n.t.	n.t.	n.t.	n.t.
		2901	32	<20	933	11451	542	10136	2930	<20	41	<20	<20	<20	<20	<20	<20	<20	<20	<20	<20	<20	29	<20	<20	<20	<20	<20	<20	<20	<20	<20	<20	<20	<20	<20	<20	26	<20	<20	<20	<20	<20
			56	<20	878	9259	539	9416	8446	<20	<20	<20	<20	<20	<20	<20	<20	<20	<20	<20	<20	<20	30	<20	<20	39	26	<20	<20	<20	<20	<20	<20	<20	<20	<20	<20	<20	<20	<20	<20	<20	<20
			64	<20	747	10743	545	12542	8032	<20	<20	<20	<20	128	<20	<20	<20	<20	86	30	<20	20	79	<20	21	42	30	<20	<20	<20	<20	<20	<20	<20	<20	<20	<20	<20	40	<20	<20	<20	<20
			72	<20	1166	11414	1212	15545	18625	<20	<20	<20	<20	275	<20	<20	<20	<20	155	34	<20	22	77	27	<20	99	23	<20	<20	<20	<20	31	25	<20	<20	<20	<20	<20	29	<20	<20	<20	<20
			80	<20	687	n.t.	1814	22401	16981	<20	20	<20	<20	170	<20	<20	<20	<20	39	<20	87	27	72	21	<20	149	45	<20	<20	<20	<20	109	<20	<20	<20	<20	<20	<20	<20	<20	<20	<20	<20
			88	<20	401	n.t.	1777	21268	18113	<20	26	22	<20	73	<20	<20	<20	<20	<20	38	50	32	63	30	38	93	34	<20	<20	<20	<20	70	<20	<20	<20	<20	<20	<20	<20	<20	21	<20	<20
															Reciprocal ID50s
		n.t.., not tested													20 - 100			100 - 1,000			1,000 - 10,000			10,000 - 100,000			100,000 - 1,000,000
