## Supplemental Table 6 for "Transient glycan-shield reduction induces CD4-binding site broadly neutralizing antibodies in SHIV-infected macaques"

### Sheet: Glycan Hole Neutralization ID50
	RM ID	WPI	MLV	MN.3	MW965.25	TH023.6	SHIV.CH505	SHIV.CH505 D3	SHIV.BG505.332N	SHIV.BG505.332N.D3	SHIV.CH1012	SHIV.CH1012.D3	CNE5	CNE5 CD4bs dGly4	CNE55	CNE55 CD4bs dGly4	ZM106.9	ZM106.9 CD4bs dGly4	0013095-2.11	0013095-2.11 CD4bs dGly4	001428-2.42	001428-2.42 CD4bs dGly4	16055-2.3	16055-2.3 CD4bs dGly4	26191	26191 CD4bs dGly4	3168.v4.c10	3168.v4.c10 CD4bs dGly4
	AA9	4	<20	<20	<20	<20	67	206	n.d.	n.d.	n.d.	n.d.	n.d.	n.d.	n.d.	n.d.	n.d.	n.d.	n.d.	n.d.	n.d.	n.d.	n.d.	n.d.	n.d.	n.d.	n.d.	n.d.
		8	<20	85	804	94	119	44783	n.d.	n.d.	n.d.	<20	n.d.	n.d.	n.d.	n.d.	n.d.	n.d.	n.d.	n.d.	n.d.	<20	n.d.	<20	n.d.	n.d.	n.d.	n.d.
		12	<20	234	2726	98	613	40193	n.d.	25	n.d.	50	n.d.	<20	n.d.	<20	n.d.	<20	n.d.	<20	n.d.	21	n.d.	28	n.d.	<20	n.d.	<20
		16	<20	260	2743	203	2650	58241	<20	<20	<20	<20	<20	<20	<20	<20	<20	<20	<20	<20	<20	149	<20	77	<20	<20	<20	<20
		20	<20	429	3292	286	1058	25733	<20	<20	<20	<20	<20	<20	<20	<20	<20	<20	<20	<20	<20	96	<20	32	<20	<20	<20	<20
		24	<20	538	7128	528	2333	46447	<20	<20	<20	34	<20	<20	<20	<20	<20	<20	<20	22	<20	257	<20	85	<20	40	<20	<20
		32	<20	521	13321	1841	5612	21777	<20	25	22	48	<20	<20	<20	<20	<20	<20	<20	<20	<20	817	<20	193	<20	393	<20	<20
		40	<20	434	8818	1152	3015	21004	<20	51	25	31	<20	<20	<20	<20	<20	<20	<20	<20	36	1458	<20	206	<20	382	<20	<20
		48	<20	505	15361	1370	1406	12349	<20	38	27	82	<20	<20	<20	<20	<20	<20	<20	<20	27	1162	<20	42	<20	149	<20	25
	AR1	4	<20	<20	<20	<20	<20	645	n.d.	n.d.	n.d.	n.d.	n.d.	n.d.	n.d.	n.d.	n.d.	n.d.	n.d.	n.d.	n.d.	n.d.	n.d.	n.d.	n.d.	n.d.	n.d.	n.d.
		8	<20	101	831	585	91	76864	n.d.	n.d.	n.d.	<20	n.d.	n.d.	n.d.	n.d.	n.d.	n.d.	n.d.	n.d.	n.d.	<20	n.d.	<20	n.d.	n.d.	n.d.	n.d.
		12	<20	119	2616	736	349	47191	n.d.	<20	n.d.	<20	n.d.	<20	n.d.	<20	n.d.	<20	n.d.	<20	n.d.	28	n.d.	<20	n.d.	<20	n.d.	<20
		16	<20	121	3093	1880	406	35958	<20	<20	<20	<20	<20	<20	<20	<20	<20	<20	<20	<20	<20	71	<20	176	<20	122	<20	<20
		20	<20	188	3814	2546	426	18406	<20	<20	<20	<20	<20	<20	<20	<20	<20	<20	<20	<20	<20	99	<20	307	<20	147	<20	<20
		24	<20	415	5266	3860	902	27137	<20	<20	<20	<20	<20	<20	<20	<20	<20	<20	<20	35	<20	289	<20	1024	<20	1311	<20	<20
		32	<20	318	7283	6184	1247	28877	<20	251	<20	<20	<20	<20	<20	<20	<20	<20	<20	100	<20	1164	<20	3035	<20	1580	<20	770
		40	<20	512	12223	13252	1637	22722	<20	39	<20	<20	<20	22	<20	<20	<20	<20	<20	<20	21	2830	<20	4883	<20	2170	<20	770
		48	<20	333	18702	2052	776	17528	<20	26	41	26	<20	22	<20	<20	<20	21	<20	30	100	2556	<20	1405	<20	41	<20	2598
	CL84	4	<20	<20	<20	<20	<20	292	n.d.	n.d.	n.d.	n.d.	n.d.	n.d.	n.d.	n.d.	n.d.	n.d.	n.d.	n.d.	n.d.	n.d.	n.d.	n.d.	n.d.	n.d.	n.d.	n.d.
		8	<20	110	477	296	55	24963	n.d.	n.d.	n.d.	<20	n.d.	n.d.	n.d.	n.d.	n.d.	n.d.	n.d.	n.d.	n.d.	<20	n.d.	<20	n.d.	n.d.	n.d.	n.d.
		12	<20	128	922	422	618	52411	n.d.	<20	n.d.	24	n.d.	<20	n.d.	<20	n.d.	<20	n.d.	<20	n.d.	26	n.d.	<20	n.d.	<20	n.d.	<20
		16	<20	404	1891	2227	1153	89686	<20	<20	<20	<20	<20	<20	<20	<20	<20	<20	<20	<20	<20	31	<20	189	<20	195	<20	<20
		20	<20	239	2062	1580	1074	49975	<20	<20	<20	39	<20	<20	<20	<20	<20	<20	<20	<20	<20	316	<20	787	<20	374	<20	<20
		24	<20	478	3001	1682	1168	39185	<20	<20	<20	36	<20	<20	<20	<20	<20	<20	<20	34	<20	319	<20	567	<20	227	<20	<20
		32	<20	478	5580	3053	1406	35174	<20	21	<20	79	<20	<20	<20	<20	<20	<20	<20	21	<20	1505	<20	438	<20	217	<20	<20
		40	<20	545	8554	4545	1671	26889	<20	47	<20	313	<20	<20	<20	<20	<20	147	<20	<20	<20	2360	<20	1124	<20	519	<20	<20
		48	<20	645	6662	5015	952	17646	<20	38	<20	178	<20	<20	<20	<20	<20	151	<20	64	<20	526	<20	1653	<20	884	<20	<20
		56	<20	982	14323	8369	208	8354	<20	63	<20	363	<20	<20	<20	<20	<20	400	<20	<20	<20	483	<20	2823	<20	377	<20	<20
		64	<20	734	15349	5244	198	7138	<20	54	<20	292	<20	<20	<20	<20	<20	168	<20	47	<20	317	<20	2241	<20	580	<20	<20
	CN07	4	<20	<20	<20	<20	<20	81	n.d.	n.d.	n.d.	n.d.	n.d.	n.d.	n.d.	n.d.	n.d.	n.d.	n.d.	n.d.	n.d.	n.d.	n.d.	n.d.	n.d.	n.d.	n.d.	n.d.
		8	<20	31	508	127	148	33080	n.d.	n.d.	n.d.	<20	n.d.	n.d.	n.d.	n.d.	n.d.	n.d.	n.d.	n.d.	n.d.	<20	n.d.	<20	n.d.	n.d.	n.d.	n.d.
		12	<20	55	1701	67	718	38299	n.d.	<20	n.d.	<20	n.d.	<20	n.d.	<20	n.d.	<20	n.d.	<20	n.d.	193	n.d.	<20	n.d.	<20	n.d.	<20
		16	<20	146	2803	654	1253	51335	<20	<20	<20	<20	<20	<20	<20	<20	<20	<20	<20	<20	<20	547	<20	43	<20	73	<20	<20
		20	<20	98	3356	197	1988	44683	<20	<20	<20	<20	<20	<20	<20	<20	<20	<20	<20	<20	<20	1267	<20	453	<20	263	<20	<20
		24	<20	105	4606	523	1230	39246	<20	<20	<20	<20	<20	<20	<20	<20	<20	<20	<20	33	<20	1660	<20	642	<20	358	<20	<20
		32	<20	254	14341	924	1662	35423	<20	<20	<20	85	<20	<20	<20	<20	<20	<20	<20	55	<20	1958	<20	2195	<20	1428	<20	20
		40	<20	283	11461	1029	1447	35448	<20	<20	<20	29	<20	<20	<20	<20	<20	<20	<20	<20	<20	2555	<20	3559	<20	1744	<20	43
		48	<20	292	12066	364	1239	26752	<20	<20	<20	28	<20	<20	<20	<20	<20	<20	<20	34	<20	812	<20	3237	<20	1043	<20	26
		56	<20	275	12955	398	388	20000	<20	<20	<20	67	<20	<20	<20	<20	<20	<20	<20	<20	<20	1009	<20	5507	<20	213	<20	43
		64	<20	264	12143	222	417	27488	<20	<20	<20	80	<20	<20	<20	<20	<20	<20	<20	<20	<20	825	<20	4699	<20	572	<20	31
	CN09	4	<20	<20	<20	<20	<20	<20	n.d.	n.d.	n.d.	n.d.	n.d.	n.d.	n.d.	n.d.	n.d.	n.d.	n.d.	n.d.	n.d.	n.d.	n.d.	n.d.	n.d.	n.d.	n.d.	n.d.
		8	<20	206	1024	2178	804	129938	n.d.	n.d.	n.d.	<20	n.d.	n.d.	n.d.	n.d.	n.d.	n.d.	n.d.	n.d.	n.d.	<20	n.d.	<20	n.d.	n.d.	n.d.	n.d.
		12	<20	447	3175	1395	898	93632	n.d.	<20	n.d.	<20	n.d.	<20	n.d.	<20	n.d.	<20	n.d.	<20	n.d.	61	n.d.	31	n.d.	<20	n.d.	<20
		16	<20	557	16872	4587	1411	110742	<20	71	<20	<20	<20	<20	<20	<20	<20	2435	<20	512	<20	4556	<20	5862	<20	1080	<20	<20
		20	<20	1079	17173	2021	2674	87336	<20	43	<20	24	<20	27	<20	<20	<20	447	<20	304	<20	2293	<20	2028	<20	357	<20	<20
		24	<20	2480	26462	4480	3594	69252	<20	243	<20	51	<20	397	<20	260	<20	2360	<20	2230	<20	10611	<20	14033	<20	3842	<20	123
		32	<20	2500	45434	16795	610	26567	<20	221	50	125	<20	2021	<20	452	<20	5872	<20	3164	114	21964	<20	22842	<20	3551	<20	490
		40	<20	2461	38956	15106	1372	20227	<20	160	82	118	65	2406	<20	1210	<20	5058	<20	2426	540	28345	<20	19650	<20	3442	<20	581
	CN17	4	<20	<20	<20	<20	<20	95	n.d.	n.d.	n.d.	n.d.	n.d.	n.d.	n.d.	n.d.	n.d.	n.d.	n.d.	n.d.	n.d.	n.d.	n.d.	n.d.	n.d.	n.d.	n.d.	n.d.
		8	<20	330	1139	235	374	96993	n.d.	n.d.	n.d.	<20	n.d.	n.d.	n.d.	n.d.	n.d.	n.d.	n.d.	n.d.	n.d.	<20	n.d.	<20	n.d.	n.d.	n.d.	n.d.
		12	<20	321	2746	849	1008	81169	n.d.	<20	n.d.	<20	n.d.	<20	n.d.	<20	n.d.	<20	n.d.	<20	n.d.	24	n.d.	147	n.d.	<20	n.d.	<20
		16	<20	455	6053	3467	3234	65920	<20	<20	<20	<20	<20	<20	<20	<20	<20	<20	<20	<20	<20	275	<20	544	<20	171	<20	<20
		20	<20	571	15063	2908	2210	42974	<20	<20	<20	27	<20	<20	<20	<20	<20	<20	<20	20	<20	474	<20	385	<20	181	<20	<20
		24	<20	577	18532	10034	1397	27012	20	30	<20	84	<20	<20	<20	<20	<20	<20	<20	38	<20	702	<20	699	<20	525	<20	<20
		32	<20	556	20929	14008	1840	24950	<20	26	<20	162	<20	<20	<20	<20	<20	<20	<20	192	80	923	<20	1022	<20	710	<20	<20
		39	<20	569	24033	10763	1905	27181	23	43	37	104	<20	<20	<20	<20	<20	71	32	97	<20	1862	<20	2829	<20	1421	<20	<20
	CN28	4	<20	<20	37	<20	23	2068	n.d.	n.d.	n.d.	n.d.	n.d.	n.d.	n.d.	n.d.	n.d.	n.d.	n.d.	n.d.	n.d.	n.d.	n.d.	n.d.	n.d.	n.d.	n.d.	n.d.
		8	<20	142	1437	229	679	110314	n.d.	n.d.	n.d.	<20	n.d.	n.d.	n.d.	n.d.	n.d.	n.d.	n.d.	n.d.	n.d.	<20	n.d.	<20	n.d.	n.d.	n.d.	n.d.
		12	<20	481	1988	172	1029	77160	n.d.	<20	n.d.	55	n.d.	<20	n.d.	<20	n.d.	<20	n.d.	<20	n.d.	20	n.d.	<20	n.d.	<20	n.d.	<20
		16	<20	1124	1778	1660	2678	72939	<20	<20	<20	50	<20	<20	<20	<20	<20	<20	<20	<20	<20	720	<20	<20	<20	<20	<20	<20
		20	<20	758	4488	2279	2032	53248	<20	20	<20	58	<20	<20	<20	<20	<20	<20	<20	31	<20	409	<20	25	<20	22	<20	<20
		24	<20	1181	7752	1674	2333	47034	<20	<20	<20	63	<20	25	<20	<20	<20	<20	<20	55	<20	564	<20	40	<20	358	<20	<20
		32	<20	2714	9940	1614	1289	32383	<20	<20	<20	122	<20	<20	<20	<20	<20	<20	<20	<20	<20	3268	<20	33	<20	37	<20	<20
		40	<20	1949	13680	2285	1678	68446	<20	61	<20	87	<20	46	<20	64	<20	<20	<20	<20	54	16485	<20	27	<20	185	<20	579
		48	<20	887	20674	2879	1335	55340	33	100	55	118	<20	308	<20	218	<20	<20	<20	<20	37	5402	<20	38	<20	85	<20	252
	CN37	4	<20	<20	<20	<20	<20	<20	n.d.	n.d.	n.d.	n.d.	n.d.	n.d.	n.d.	n.d.	n.d.	n.d.	n.d.	n.d.	n.d.	n.d.	n.d.	n.d.	n.d.	n.d.	n.d.	n.d.
		8	<20	248	2235	830	191	59453	n.d.	n.d.	n.d.	n.d.	n.d.	n.d.	n.d.	n.d.	n.d.	n.d.	n.d.	n.d.	n.d.	n.d.	n.d.	n.d.	n.d.	n.d.	n.d.	n.d.
		12	<20	225	3271	1295	792	91324	n.d.	6109	n.d.	26	n.d.	1208	n.d.	1169	n.d.	<20	n.d.	<20	n.d.	48	n.d.	25	n.d.	54	n.d.	44
		16	<20	297	2989	2539	1775	50150	<20	6911	<20	<20	<20	1487	<20	2677	<20	82	<20	<20	<20	781	<20	<20	<20	481	<20	360
		20	<20	319	7143	1959	1059	59773	24	10064	<20	23	27	2887	<20	4131	<20	618	<20	32	<20	2501	<20	200	<20	2940	<20	961
		24	<20	347	8628	1930	1036	36232	40	8163	<20	29	26	2120	<20	2722	<20	1856	<20	47	<20	4259	<20	896	<20	4515	<20	1174
		32	<20	271	13115	3706	719	46970	83	11903	<20	<20	52	2222	<20	5488	<20	6435	<20	182	<20	12447	<20	5128	34	10520	<20	2241
		40	<20	218	16929	4158	563	36127	50	9174	<20	<20	36	1476	<20	3269	<20	4327	<20	46	<20	10950	<20	4484	28	8554	<20	1775
							Reciprocal ID50s
							20 - 100			100 - 1,000			1,000 - 10,000			10,000 - 100,000			100,000 - 1,000,000

### Sheet: WT Neutralization ID50
	RM ID	WPI	MLV	SHIV.CH505	MN.3	MW965.25	TH023.6	TRO11	25710	X2278	BJOX020000	X1632	CE1176	246.F3	CH119	CE0217	CNE55	Q23.17	T250-4	WITO.4160	ZM233.6	CAP256SU	CH848	CH1012	BG505.T332N	9004SS_A3_4	Q842.D12	249M_B10	7060101641A7(REV-)	001428-2.42	16055-2.3	25925-2.22	3728.v2c6	RPW-0510.2	H029.12	SPK-0525.13	CNE5	ZM106.9	HIV-0013095	HIV-26191	3168.v4.c10
	AA9	48	<20	652	773	21825	1881	<20	<20	<20	<20	<20	<20	<20	<20	<20	<20	<20	<20	<20	<20	<20	<20	<20	<20	<20	<20	<20	<20	34	<20	<20	42	<20	<20	<20	<20	<20	<20	<20	<20
		56	<20	4277	577	15642	2796	<20	<20	<20	<20	54	<20	<20	<20	<20	<20	<20	<20	<20	<20	31	<20	<20	<20	<20	<20	<20	<20	40	<20	<20	493	<20	<20	<20	<20	<20	<20	<20	<20
		64	<20	1427	1963	15883	7117	<20	<20	<20	<20	50	<20	<20	<20	<20	<20	<20	<20	<20	29	44	<20	25	<20	<20	<20	<20	<20	28	<20	<20	170	<20	<20	<20	<20	<20	<20	<20	<20
		72	<20	265	1838	19376	4369	<20	31	22	<20	20	<20	<20	<20	<20	<20	<20	<20	<20	27	24	<20	<20	<20	<20	<20	<20	<20	<20	<20	<20	123	<20	<20	<20	<20	<20	<20	<20	<20
		80	<20	317	1879	22316	6702	<20	<20	<20	<20	<20	<20	<20	<20	<20	<20	<20	<20	<20	<20	<20	<20	<20	<20	<20	<20	<20	<20	<20	<20	<20	97	<20	<20	<20	<20	<20	<20	<20	<20
		88	<20	424	2623	25510	7380	<20	<20	<20	<20	<20	<20	<20	<20	<20	<20	<20	<20	21	24	53	<20	20	<20	<20	<20	<20	<20	<20	<20	<20	40	<20	<20	<20	<20	<20	<20	<20	<20
		96	<20	201	2486	28217	7138	<20	<20	<20	<20	26	<20	<20	<20	<20	<20	<20	<20	<20	<20	42	<20	<20	<20	<20	<20	<20	<20	<20	<20	<20	56	<20	<20	<20	<20	<20	<20	<20	<20
		104	<20	300	1965	20517	7133	<20	<20	<20	<20	26	<20	<20	<20	<20	<20	<20	<20	<20	21	46	<20	<20	<20	<20	<20	<20	<20	<20	<20	<20	25	<20	<20	<20	<20	<20	<20	<20	<20
		112	<20	105	1431	28417	7231	<20	<20	<20	<20	<20	<20	<20	<20	<20	<20	<20	<20	<20	30	58	<20	23	<20	<20	<20	<20	<20	<20	<20	<20	<20	<20	<20	<20	<20	<20	<20	<20	<20
	AR1	40	<20	1371	729	20101	5247	n.t.	<20	<20	n.t.	<20	n.t.	n.t.	n.t.	n.t.	n.t.	<20	n.t.	n.t.	<20	<20	n.t.	<20	<20	n.t.	<20	n.t.	<20	25	n.t.	n.t.	<20	n.t.	n.t.	n.t.	n.t.	n.t.	<20	n.t.	n.t.
		48	<20	1260	506	35273	16415	<20	24	<20	<20	<20	<20	<20	<20	<20	<20	<20	<20	<20	39	<20	<20	26	<20	<20	<20	<20	<20	174	<20	<20	<20	<20	<20	<20	<20	<20	21	<20	<20
		56	<20	726	386	14892	3125	<20	<20	<20	<20	<20	<20	<20	<20	<20	<20	<20	<20	<20	<20	<20	<20	<20	<20	<20	<20	<20	<20	288	<20	<20	<20	<20	<20	<20	<20	<20	<20	<20	<20
		64	<20	530	669	17973	2802	<20	<20	<20	<20	<20	<20	<20	<20	<20	<20	<20	<20	<20	<20	<20	<20	<20	<20	<20	<20	<20	<20	55	<20	<20	<20	<20	<20	<20	<20	<20	<20	<20	<20
	CL84	56	<20	997	1085	36010	16077	n.t.	170	34	n.t.	27	n.t.	n.t.	n.t.	n.t.	n.t.	<20	n.t.	n.t.	59	<20	n.t.	<20	<20	n.t.	<20	n.t.	<20	<20	n.t.	n.t.	<20	n.t.	n.t.	n.t.	n.t.	n.t.	22	n.t.	n.t.
		64	<20	167	1415	24704	12837	<20	46	40	<20	41	<20	<20	<20	<20	<20	34	<20	<20	47	<20	<20	20	<20	<20	<20	<20	<20	<20	<20	<20	<20	<20	<20	<20	<20	<20	27	<20	<20
		72	<20	383	1761	37230	27647	<20	30	<20	<20	24	<20	<20	<20	<20	<20	<20	<20	20	132	<20	34	<20	<20	<20	<20	<20	<20	<20	<20	<20	<20	<20	<20	<20	<20	<20	41	<20	<20
		80	<20	163	1202	59207	16537	<20	<20	<20	<20	<20	<20	<20	<20	<20	<20	<20	<20	<20	<20	<20	<20	<20	<20	<20	<20	<20	<20	<20	<20	<20	<20	<20	<20	<20	<20	<20	<20	<20	<20
		88	<20	159	1262	44170	9050	<20	<20	<20	<20	23	<20	<20	<20	<20	<20	<20	<20	<20	26	<20	<20	<20	<20	<20	<20	<20	<20	<20	<20	<20	<20	<20	<20	<20	<20	<20	<20	<20	<20
		96	<20	168	1310	54526	15893	<20	<20	<20	<20	32	<20	<20	<20	<20	<20	<20	<20	<20	74	21	<20	<20	<20	<20	<20	<20	<20	<20	<20	<20	<20	<20	<20	<20	<20	<20	<20	<20	<20
		104	<20	431	2475	112689	18426	<20	37	<20	<20	90	<20	<20	<20	<20	<20	23	<20	<20	109	170	<20	28	<20	<20	<20	<20	<20	30	21	<20	<20	<20	<20	<20	<20	<20	50	<20	<20
		112	<20	514	2157	115035	22507	<20	36	<20	<20	77	<20	30	<20	<20	<20	43	<20	<20	107	51	<20	<20	<20	<20	<20	<20	<20	67	<20	<20	42	<20	<20	<20	<20	21	<20	<20	<20
	CN07	64	<20	493	413	12533	679	<20	<20	<20	<20	<20	<20	<20	<20	<20	<20	<20	<20	<20	<20	<20	<20	<20	<20	<20	<20	<20	<20	<20	<20	<20	<20	<20	<20	<20	<20	<20	<20	<20	<20
	CN09	24	<20	1274	3990	32701	4730	n.t.	33	<20	n.t.	<20	n.t.	n.t.	n.t.	n.t.	n.t.	<20	n.t.	n.t.	35	<20	n.t.	<20	<20	n.t.	<20	n.t.	<20	<20	n.t.	n.t.	<20	n.t.	n.t.	n.t.	n.t.	n.t.	<20	n.t.	n.t.
		32	<20	610	2500	45434	16795	<20	37	<20	<20	<20	<20	<20	<20	<20	<20	<20	<20	<20	77	29	<20	50	<20	<20	<20	<20	<20	114	<20	<20	<20	<20	<20	<20	<20	<20	<20	<20	<20
		40	<20	2585	4373	60901	21983	<20	51	<20	<20	<20	<20	<20	<20	21	1027	<20	<20	<20	101	<20	<20	122	22	<20	<20	<20	<20	563	<20	<20	<20	<20	<20	<20	<20	<20	<20	<20	<20
	CN17	24	<20	630	1332	16361	13205	n.t.	21	<20	n.t.	23	n.t.	n.t.	n.t.	n.t.	n.t.	923	n.t.	n.t.	35	<20	n.t.	<20	<20	n.t.	67	n.t.	<20	<20	n.t.	n.t.	<20	n.t.	n.t.	n.t.	n.t.	n.t.	<20	n.t.	n.t.
		32	<20	1840	556	20929	14008	<20	<20	<20	<20	<20	<20	<20	<20	<20	<20	735	<20	<20	85	36	<20	<20	<20	<20	244	<20	<20	80	<20	<20	<20	<20	<20	<20	<20	<20	<20	<20	<20
		39	<20	1905	569	24033	10763	<20	29	<20	<20	27	<20	33	<20	<20	<20	2283	<20	<20	60	<20	<20	37	23	<20	182	<20	<20	<20	<20	<20	<20	<20	<20	<20	<20	<20	32	<20	<20
	CN28	40	<20	834	2199	12374	2753	n.t.	26	<20	n.t.	<20	n.t.	n.t.	n.t.	n.t.	n.t.	<20	n.t.	n.t.	20	<20	n.t.	<20	<20	n.t.	<20	n.t.	<20	27	n.t.	n.t.	<20	n.t.	n.t.	n.t.	n.t.	n.t.	<20	n.t.	n.t.
		48	<20	3882	1716	51626	10318	<20	24	<20	<20	<20	<20	<20	<20	<20	<20	<20	<20	<20	30	41	<20	<20	21	<20	<20	<20	61	41	<20	<20	<20	<20	<20	<20	<20	<20	<20	<20	<20
		56	<20	2235	1942	17343	3400	<20	<20	<20	<20	<20	<20	<20	<20	<20	<20	<20	<20	<20	<20	42	<20	<20	<20	<20	<20	<20	93	61	<20	<20	<20	<20	<20	<20	<20	<20	33	<20	<20
		64	<20	3301	1346	15475	4333	<20	<20	<20	<20	<20	<20	<20	<20	<20	<20	<20	<20	<20	23	71	<20	<20	23	<20	42	<20	95	39	<20	<20	<20	<20	<20	<20	<20	<20	<20	<20	<20
		72	<20	1388	2404	11288	4137	<20	<20	<20	<20	<20	<20	<20	<20	<20	<20	<20	<20	<20	55	<20	<20	<20	<20	<20	43	<20	60	33	<20	<20	<20	<20	<20	<20	<20	<20	<20	<20	<20
		80	<20	1532	2250	14102	2606	<20	<20	<20	<20	<20	<20	<20	<20	<20	<20	<20	<20	<20	<20	56	<20	<20	<20	<20	31	<20	64	23	<20	<20	<20	<20	<20	<20	<20	<20	<20	<20	<20
		88	<20	1208	2439	15058	4808	<20	<20	<20	<20	<20	<20	<20	<20	<20	<20	<20	<20	<20	<20	33	<20	<20	<20	<20	25	<20	103	20	<20	<20	<20	<20	<20	<20	<20	<20	<20	<20	<20
		96	<20	2559	1810	10963	3683	<20	38	<20	<20	<20	<20	36	<20	<20	<20	<20	<20	<20	<20	47	<20	<20	<20	<20	109	29	360	36	<20	<20	<20	<20	<20	<20	<20	<20	<20	<20	<20
		104	<20	1215	1744	8857	4782	<20	23	<20	<20	<20	<20	53	<20	<20	<20	<20	<20	<20	<20	35	<20	<20	<20	<20	141	25	224	26	<20	<20	<20	<20	<20	<20	<20	<20	<20	<20	<20
		112	<20	511	1941	11235	3383	<20	31	<20	<20	<20	<20	41	<20	<20	<20	<20	<20	<20	24	56	<20	<20	<20	<20	91	24	356	26	<20	<20	<20	<20	<20	<20	<20	<20	<20	<20	<20
	CN37	16	<20	1775	297	2989	2539	n.t.	n.t.	n.t.	n.t.	n.t.	n.t.	n.t.	n.t.	n.t.	<20	n.t.	n.t.	n.t.	n.t.	n.t.	n.t.	n.t.	<20	n.t.	n.t.	n.t.	n.t.	<20	<20	n.t.	n.t.	n.t.	n.t.	n.t.	<20	<20	<20	<20	<20
		20	<20	1059	319	7143	1959	n.t.	<20	<20	n.t.	n.t.	n.t.	<20	n.t.	n.t.	<20	<20	<20	<20	<20	n.t.	n.t.	n.t.	24	<20	42	<20	n.t.	<20	<20	n.t.	n.t.	<20	<20	n.t.	27	<20	<20	<20	<20
		24	<20	1036	347	8628	1930	n.t.	<20	<20	n.t.	n.t.	n.t.	<20	n.t.	n.t.	<20	<20	<20	21	<20	n.t.	n.t.	n.t.	40	<20	69	<20	n.t.	<20	<20	n.t.	n.t.	<20	<20	n.t.	26	<20	<20	<20	<20
		32	<20	719	271	13115	3706	n.t.	<20	28	n.t.	n.t.	n.t.	<20	n.t.	n.t.	<20	22	<20	26	<20	n.t.	n.t.	n.t.	83	<20	147	<20	n.t.	<20	<20	n.t.	n.t.	<20	22	n.t.	52	<20	<20	34	<20
		40	<20	563	218	16929	4158	<20	<20	31	<20	<20	<20	<20	<20	<20	<20	42	<20	22	<20	<20	<20	<20	50	<20	152	<20	<20	<20	<20	<20	<20	<20	37	<20	36	<20	<20	28	<20
		48	<20	593	338	48146	5008	<20	24	135	<20	<20	<20	24	<20	<20	85	350	65	138	26	<20	<20	<20	89	<20	433	34	<20	158	<20	<20	<20	33	117	<20	77	<20	27	48	40
		56	<20	935	377	52110	7407	<20	<20	294	<20	<20	<20	93	<20	<20	172	781	245	371	<20	<20	<20	<20	392	<20	988	<20	<20	329	<20	<20	<20	70	247	<20	287	<20	<20	49	185
		60	<20	737	383	27174	2685	<20	<20	200	<20	<20	<20	<20	<20	<20	<20	382	94	99	<20	<20	<20	<20	150	<20	1325	<20	<20	299	<20	<20	<20	26	111	<20	52	<20	<20	34	81
		64	<20	751	700	35436	9058	<20	22	206	<20	<20	<20	49	<20	<20	60	259	135	213	59	<20	<20	<20	150	<20	516	<20	<20	169	22	<20	<20	53	144	<20	142	<20	<20	108	101
		72	<20	517	654	39170	7315	<20	99	291	<20	21	<20	116	<20	<20	48	250	170	337	44	<20	<20	<20	311	<20	1362	26	<20	294	34	<20	24	81	383	<20	577	<20	<20	115	74
		80	<20	361	471	29377	7424	<20	<20	160	<20	<20	<20	<20	<20	<20	86	230	259	221	<20	<20	<20	<20	186	<20	712	<20	<20	157	29	<20	<20	27	126	<20	114	<20	<20	26	32
		84	<20	258	258	19810	2633	<20	<20	112	<20	29	<20	<20	<20	<20	32	181	94	115	<20	<20	<20	<20	114	<20	366	<20	<20	164	<20	<20	<20	<20	59	<20	79	<20	<20	<20	20
													Reciprocal ID50s
				n.t.., not tested									20 - 100			100 - 1,000			1,000 - 10,000			10,000 - 100,000			100,000 - 1,000,000
